# Facilitative interaction networks in experimental microbial community dynamics

**DOI:** 10.1101/2023.01.19.524804

**Authors:** Hiroaki Fujita, Masayuki Ushio, Kenta Suzuki, Masato S. Abe, Masato Yamamichi, Yusuke Okazaki, Alberto Canarini, Ibuki Hayashi, Keitaro Fukushima, Shinji Fukuda, E. Toby Kiers, Hirokazu Toju

## Abstract

Understanding potential roles of facilitative interactions between species is one of the major challenges in ecology and microbiology. However, we still have limited knowledge of entangled webs of facilitative interactions in ecosystems. By compiling whole-genome shotgun metagenomic data of an experimental microbial community, we tested the hypothesis that architecture of facilitative interaction networks could change through time. A metabolic modeling approach for estimating dependence between microbial genomes (species) allowed us to infer the network structure of potential facilitative interactions at 13 time points through the 110-day monitoring of experimental microbiomes. We then found that positive feedback loops, which were theoretically predicted to promote cascade breakdown of ecological communities, existed within the inferred networks of metabolic interactions prior to the drastic community-compositional shift observed in the microbiome time-series. We further applied “directed-graph” analyses to pinpoint potential keystone species located at the “upper stream” positions of such feedback loops. These analyses on facilitative interactions will help us understand key mechanisms causing catastrophic shifts in microbial community structure.
