## Supplementary Data 1 for "Facilitative interaction networks in experimental microbial community dynamics"

Supplementary Data 1: PageRank and influence scores of the metagenome-assembled genoms (MAGs). The taxonomic information and the genome compositional information are from the previous study on the experimental system (). For each MAG on each time point, PageRank and influence scores within the inferred network are shown.
Representative.MAG.ID	Kingdom	Phylum	Class	Order	Family	Genus	Species	completeness	contamination	strain_heterogeneity	genome_size	N50_contig	GC.content	coding_density	predicted_genes	time	influence.weght	pagerank.weght	influence
MTS-001_bin.13	Bacteria	Proteobacteria	Alphaproteobacteria	Sphingomonadales	Sphingomonadaceae	Novosphingobium	Unidentified	98.86	0.69	20	4198163	51824	62.4	89.89	3913	Day 1	2.49E-07	0.016748859	2.49E-07
MTS-010_bin.16	Bacteria	Proteobacteria	Gammaproteobacteria	Burkholderiales	Burkholderiaceae	Duganella	Unidentified	99	0.33	0	5548277	80379	62.5	91.6	4993	Day 1	7.51E-07	0.032476171	7.51E-07
MTS-010_bin.8	Bacteria	Firmicutes	Bacilli	Lactobacillales	Streptococcaceae	Lactococcus_A	Lactococcus_A raffinolactis	98.11	1.54	14.29	2372475	125353	39.6	87.86	2327	Day 1	2.84E-06	0.068553045	2.84E-06
MTS-040_bin.3	Bacteria	Proteobacteria	Gammaproteobacteria	Enterobacterales	Enterobacteriaceae	Mangrovibacter	Unidentified	99.56	0.27	0	5404296	266055	52.2	87.61	5182	Day 1	0.280903907	0.013158555	0.280903907
MTS-001_bin.20	Bacteria	Proteobacteria	Gammaproteobacteria	Enterobacterales	Aeromonadaceae	Aeromonas	Aeromonas hydrophila	98.88	0.29	100	5006854	281653	61.1	87.34	4561	Day 1	0.470321618	0.013158555	0.470321618
MTS-001_bin.5	Bacteria	Proteobacteria	Gammaproteobacteria	Enterobacterales	Enterobacteriaceae	Pantoea	Pantoea sp011752625	100	1.55	0	6025599	275507	52.8	88.07	5560	Day 1	0.248760454	0.013158555	0.248760454
MTS-001_bin.10	Bacteria	Proteobacteria	Alphaproteobacteria	Sphingomonadales	Sphingomonadaceae	Novosphingobium	Unidentified	99.09	3.29	13.33	5636625	102237	64.3	90.31	4976	Day 1	2.55E-06	0.018129863	2.55E-06
MTS-001_bin.16	Bacteria	Proteobacteria	Gammaproteobacteria	Burkholderiales	Burkholderiaceae	Duganella	Duganella sp003217375	99.92	1.19	16.67	6479266	214191	62.6	92.81	5830	Day 1	1.63E-06	0.032196895	1.64E-06
MTS-001_bin.11	Bacteria	Proteobacteria	Alphaproteobacteria	Rhodospirillales	Magnetospirillaceae	Unidentified	Unidentified	99.38	0	0	3951389	232086	62.6	91.44	3661	Day 1	3.94E-08	0.041141921	3.94E-08
MTS-001_bin.19	Bacteria	Proteobacteria	Gammaproteobacteria	Burkholderiales	Burkholderiaceae	Rhodoferax	Unidentified	96.25	1.12	25	3077095	25070	57	93.48	3084	Day 1	8.69E-07	0.105329529	8.69E-07
MTS-010_bin.1	Bacteria	Proteobacteria	Gammaproteobacteria	Burkholderiales	Chromobacteriaceae	Unidentified	Unidentified	99.57	0.85	0	4573844	75658	52.1	85.31	4255	Day 1	6.65E-07	0.059889998	6.65E-07
MTS-010_bin.9	Bacteria	Proteobacteria	Gammaproteobacteria	Burkholderiales	Rhodocyclaceae	Uliginosibacterium	Unidentified	99.38	0.95	0	5092993	343072	57	89.37	4744	Day 1	4.00E-07	0.111429626	4.00E-07
MTS-060_bin.2	Bacteria	Acidobacteriota	Acidobacteriae	Acidobacteriales	Acidobacteriaceae	Terracidiphilus	Unidentified	97.41	0.86	0	4157144	101319	60.1	87.38	3415	Day 1	2.05E-06	0.024065545	2.05E-06
MTS-090_bin.1	Bacteria	Bacteroidota	Bacteroidia	Chitinophagales	Chitinophagaceae	Hydrotalea	Unidentified	98.52	0	0	3112189	227505	38	85.06	2521	Day 1	3.38E-08	0.024858635	3.38E-08
MTS-001_bin.18	Bacteria	Proteobacteria	Gammaproteobacteria	Burkholderiales	Burkholderiaceae	Herbaspirillum	Unidentified	84.16	0.74	0	3632523	16590	54.3	89.11	3567	Day 1	1.15E-07	0.015144502	1.15E-07
MTS-020_bin.6	Bacteria	Proteobacteria	Gammaproteobacteria	Enterobacterales	Aeromonadaceae	Unidentified	Unidentified	100	0	0	3907279	147332	49.1	90.11	3725	Day 1	1.43E-07	0.059889998	1.43E-07
MTS-010_bin.15	Bacteria	Proteobacteria	Alphaproteobacteria	Rhizobiales	Rhizobiaceae	Allorhizobium	Unidentified	98.31	0.84	0	5665159	435196	55.1	88.93	5363	Day 1	1.83E-07	0.059889998	1.83E-07
MTS-001_bin.9	Bacteria	Proteobacteria	Gammaproteobacteria	Burkholderiales	Burkholderiaceae	Pandoraea	Unidentified	99.55	0.96	20	6402802	69529	63.5	88.08	5703	Day 1	1.44E-06	0.021758517	1.44E-06
MTS-001_bin.21	Bacteria	Proteobacteria	Gammaproteobacteria	Burkholderiales	Rhodocyclaceae	Uliginosibacterium	Unidentified	87.71	3.73	3.85	4570696	9335	58.4	87.36	4787	Day 1	1.17E-08	0.179584425	1.17E-08
MTS-001_bin.4	Bacteria	Bacteroidota	Bacteroidia	Sphingobacteriales	Sphingobacteriaceae	Mucilaginibacter	Mucilaginibacter oryzae	97.62	0.4	0	5891481	192853	44.3	87.99	5074	Day 1	1.71E-08	0.014381321	1.71E-08
MTS-001_bin.6	Bacteria	Proteobacteria	Gammaproteobacteria	Burkholderiales	Burkholderiaceae	Herbaspirillum	Unidentified	99.82	1.29	0	6377155	296184	56.4	88.72	5610	Day 1	9.16E-09	0.021697139	9.20E-09
MTS-001_bin.7	Bacteria	Proteobacteria	Gammaproteobacteria	Burkholderiales	Burkholderiaceae	Herbaspirillum	Unidentified	99.95	0.6	0	5673370	199004	62.1	88.02	5070	Day 1	2.01E-08	0.026949618	2.01E-08
MTS-010_bin.12	Bacteria	Proteobacteria	Alphaproteobacteria	Micropepsales	Micropepsaceae	Rhizomicrobium	Unidentified	98.9	0.74	0	3592561	185738	58.6	88.84	3388	Day 1	4.87E-09	0.026408727	4.90E-09
MTS-040_bin.3	Bacteria	Proteobacteria	Gammaproteobacteria	Enterobacterales	Enterobacteriaceae	Mangrovibacter	Unidentified	99.56	0.27	0	5404296	266055	52.2	87.61	5182	Day 10	0.31677666	0.011886296	0.31677666
MTS-010_bin.16	Bacteria	Proteobacteria	Gammaproteobacteria	Burkholderiales	Burkholderiaceae	Duganella	Unidentified	99	0.33	0	5548277	80379	62.5	91.6	4993	Day 10	1.79E-08	0.01787601	1.79E-08
MTS-001_bin.20	Bacteria	Proteobacteria	Gammaproteobacteria	Enterobacterales	Aeromonadaceae	Aeromonas	Aeromonas hydrophila	98.88	0.29	100	5006854	281653	61.1	87.34	4561	Day 10	1.38E-06	0.028450918	1.38E-06
MTS-001_bin.5	Bacteria	Proteobacteria	Gammaproteobacteria	Enterobacterales	Enterobacteriaceae	Pantoea	Pantoea sp011752625	100	1.55	0	6025599	275507	52.8	88.07	5560	Day 10	0.36894091	0.011886296	0.36894091
MTS-001_bin.9	Bacteria	Proteobacteria	Gammaproteobacteria	Burkholderiales	Burkholderiaceae	Pandoraea	Unidentified	99.55	0.96	20	6402802	69529	63.5	88.08	5703	Day 10	0.31426834	0.011886296	0.31426834
MTS-001_bin.10	Bacteria	Proteobacteria	Alphaproteobacteria	Sphingomonadales	Sphingomonadaceae	Novosphingobium	Unidentified	99.09	3.29	13.33	5636625	102237	64.3	90.31	4976	Day 10	4.20E-06	0.013399193	4.20E-06
MTS-001_bin.11	Bacteria	Proteobacteria	Alphaproteobacteria	Rhodospirillales	Magnetospirillaceae	Unidentified	Unidentified	99.38	0	0	3951389	232086	62.6	91.44	3661	Day 10	7.62E-08	0.016980114	7.62E-08
MTS-010_bin.1	Bacteria	Proteobacteria	Gammaproteobacteria	Burkholderiales	Chromobacteriaceae	Unidentified	Unidentified	99.57	0.85	0	4573844	75658	52.1	85.31	4255	Day 10	4.66E-07	0.02978661	4.66E-07
MTS-010_bin.8	Bacteria	Firmicutes	Bacilli	Lactobacillales	Streptococcaceae	Lactococcus_A	Lactococcus_A raffinolactis	98.11	1.54	14.29	2372475	125353	39.6	87.86	2327	Day 10	3.31E-06	0.02803008	3.31E-06
MTS-001_bin.19	Bacteria	Proteobacteria	Gammaproteobacteria	Burkholderiales	Burkholderiaceae	Rhodoferax	Unidentified	96.25	1.12	25	3077095	25070	57	93.48	3084	Day 10	1.50E-06	0.055611075	1.50E-06
MTS-060_bin.2	Bacteria	Acidobacteriota	Acidobacteriae	Acidobacteriales	Acidobacteriaceae	Terracidiphilus	Unidentified	97.41	0.86	0	4157144	101319	60.1	87.38	3415	Day 10	1.32E-06	0.138871784	1.32E-06
MTS-001_bin.13	Bacteria	Proteobacteria	Alphaproteobacteria	Sphingomonadales	Sphingomonadaceae	Novosphingobium	Unidentified	98.86	0.69	20	4198163	51824	62.4	89.89	3913	Day 10	1.63E-08	0.016980114	1.63E-08
MTS-001_bin.16	Bacteria	Proteobacteria	Gammaproteobacteria	Burkholderiales	Burkholderiaceae	Duganella	Duganella sp003217375	99.92	1.19	16.67	6479266	214191	62.6	92.81	5830	Day 10	9.45E-08	0.088839806	9.45E-08
MTS-090_bin.1	Bacteria	Bacteroidota	Bacteroidia	Chitinophagales	Chitinophagaceae	Hydrotalea	Unidentified	98.52	0	0	3112189	227505	38	85.06	2521	Day 10	1.34E-08	0.014801987	1.34E-08
MTS-001_bin.4	Bacteria	Bacteroidota	Bacteroidia	Sphingobacteriales	Sphingobacteriaceae	Mucilaginibacter	Mucilaginibacter oryzae	97.62	0.4	0	5891481	192853	44.3	87.99	5074	Day 10	2.90E-08	0.037793239	2.90E-08
MTS-001_bin.6	Bacteria	Proteobacteria	Gammaproteobacteria	Burkholderiales	Burkholderiaceae	Herbaspirillum	Unidentified	99.82	1.29	0	6377155	296184	56.4	88.72	5610	Day 10	2.32E-08	0.013399193	2.32E-08
MTS-001_bin.7	Bacteria	Proteobacteria	Gammaproteobacteria	Burkholderiales	Burkholderiaceae	Herbaspirillum	Unidentified	99.95	0.6	0	5673370	199004	62.1	88.02	5070	Day 10	6.77E-09	0.01787601	6.80E-09
MTS-010_bin.15	Bacteria	Proteobacteria	Alphaproteobacteria	Rhizobiales	Rhizobiaceae	Allorhizobium	Unidentified	98.31	0.84	0	5665159	435196	55.1	88.93	5363	Day 10	4.64E-07	0.023722675	4.64E-07
MTS-010_bin.11	Bacteria	Proteobacteria	Alphaproteobacteria	Rhizobiales	Rhizobiaceae	Rhizobium	Unidentified	96.14	1.99	23.08	6292370	31076	60.5	87.24	6284	Day 10	5.17E-07	0.029365772	5.17E-07
MTS-020_bin.11	Bacteria	Proteobacteria	Alphaproteobacteria	Rhodospirillales	Magnetospirillaceae	Telmatospirillum	Unidentified	99.5	1.49	0	5604519	75703	61.3	89.37	5178	Day 10	4.49E-08	0.01410059	4.49E-08
MTS-010_bin.5	Bacteria	Bacteroidota	Bacteroidia	Chitinophagales	Chitinophagaceae	JABDFW01	Unidentified	88.53	0.25	0	4844654	73249	44	87.52	4047	Day 10	4.41E-08	0.01410059	4.41E-08
MTS-020_bin.6	Bacteria	Proteobacteria	Gammaproteobacteria	Enterobacterales	Aeromonadaceae	Unidentified	Unidentified	100	0	0	3907279	147332	49.1	90.11	3725	Day 10	3.54E-07	0.033793687	3.54E-07
MTS-010_bin.9	Bacteria	Proteobacteria	Gammaproteobacteria	Burkholderiales	Rhodocyclaceae	Uliginosibacterium	Unidentified	99.38	0.95	0	5092993	343072	57	89.37	4744	Day 10	1.75E-07	0.051787267	1.75E-07
MTS-001_bin.21	Bacteria	Proteobacteria	Gammaproteobacteria	Burkholderiales	Rhodocyclaceae	Uliginosibacterium	Unidentified	87.71	3.73	3.85	4570696	9335	58.4	87.36	4787	Day 10	3.27E-08	0.07463601	3.27E-08
MTS-010_bin.10	Bacteria	Proteobacteria	Alphaproteobacteria	Rhizobiales	Phreatobacteraceae	Unidentified	Unidentified	82.3	0.98	0	3278745	10032	59.7	90.8	3602	Day 10	2.24E-09	0.187110243	2.20E-09
MTS-010_bin.12	Bacteria	Proteobacteria	Alphaproteobacteria	Micropepsales	Micropepsaceae	Rhizomicrobium	Unidentified	98.9	0.74	0	3592561	185738	58.6	88.84	3388	Day 10	4.30E-10	0.017028141	4.00E-10
MTS-040_bin.3	Bacteria	Proteobacteria	Gammaproteobacteria	Enterobacterales	Enterobacteriaceae	Mangrovibacter	Unidentified	99.56	0.27	0	5404296	266055	52.2	87.61	5182	Day 20	0.275284458	0.009425163	0.275284459
MTS-001_bin.10	Bacteria	Proteobacteria	Alphaproteobacteria	Sphingomonadales	Sphingomonadaceae	Novosphingobium	Unidentified	99.09	3.29	13.33	5636625	102237	64.3	90.31	4976	Day 20	0.158462961	0.010402997	0.158462961
MTS-001_bin.16	Bacteria	Proteobacteria	Gammaproteobacteria	Burkholderiales	Burkholderiaceae	Duganella	Duganella sp003217375	99.92	1.19	16.67	6479266	214191	62.6	92.81	5830	Day 20	0.102771173	0.014222449	0.102771173
MTS-001_bin.5	Bacteria	Proteobacteria	Gammaproteobacteria	Enterobacterales	Enterobacteriaceae	Pantoea	Pantoea sp011752625	100	1.55	0	6025599	275507	52.8	88.07	5560	Day 20	0.086906808	0.010756071	0.086906808
MTS-001_bin.11	Bacteria	Proteobacteria	Alphaproteobacteria	Rhodospirillales	Magnetospirillaceae	Unidentified	Unidentified	99.38	0	0	3951389	232086	62.6	91.44	3661	Day 20	0.000104654	0.130016142	0.000104654
MTS-010_bin.1	Bacteria	Proteobacteria	Gammaproteobacteria	Burkholderiales	Chromobacteriaceae	Unidentified	Unidentified	99.57	0.85	0	4573844	75658	52.1	85.31	4255	Day 20	0.000244932	0.011479484	0.000244932
MTS-001_bin.13	Bacteria	Proteobacteria	Alphaproteobacteria	Sphingomonadales	Sphingomonadaceae	Novosphingobium	Unidentified	98.86	0.69	20	4198163	51824	62.4	89.89	3913	Day 20	0.000130572	0.133605563	0.000130572
MTS-010_bin.8	Bacteria	Firmicutes	Bacilli	Lactobacillales	Streptococcaceae	Lactococcus_A	Lactococcus_A raffinolactis	98.11	1.54	14.29	2372475	125353	39.6	87.86	2327	Day 20	0.357699007	0.010402997	0.357699007
MTS-090_bin.1	Bacteria	Bacteroidota	Bacteroidia	Chitinophagales	Chitinophagaceae	Hydrotalea	Unidentified	98.52	0	0	3112189	227505	38	85.06	2521	Day 20	0.016920909	0.010802097	0.016920909
MTS-020_bin.6	Bacteria	Proteobacteria	Gammaproteobacteria	Enterobacterales	Aeromonadaceae	Unidentified	Unidentified	100	0	0	3907279	147332	49.1	90.11	3725	Day 20	0.000246551	0.136549007	0.000246551
MTS-001_bin.4	Bacteria	Bacteroidota	Bacteroidia	Sphingobacteriales	Sphingobacteriaceae	Mucilaginibacter	Mucilaginibacter oryzae	97.62	0.4	0	5891481	192853	44.3	87.99	5074	Day 20	0.000159904	0.149724938	0.000159904
MTS-001_bin.6	Bacteria	Proteobacteria	Gammaproteobacteria	Burkholderiales	Burkholderiaceae	Herbaspirillum	Unidentified	99.82	1.29	0	6377155	296184	56.4	88.72	5610	Day 20	0.000179018	0.010599887	0.000179018
MTS-001_bin.7	Bacteria	Proteobacteria	Gammaproteobacteria	Burkholderiales	Burkholderiaceae	Herbaspirillum	Unidentified	99.95	0.6	0	5673370	199004	62.1	88.02	5070	Day 20	0.000196569	0.132532007	0.000196569
MTS-010_bin.15	Bacteria	Proteobacteria	Alphaproteobacteria	Rhizobiales	Rhizobiaceae	Allorhizobium	Unidentified	98.31	0.84	0	5665159	435196	55.1	88.93	5363	Day 20	0.000145147	0.011479484	0.000145147
MTS-010_bin.11	Bacteria	Proteobacteria	Alphaproteobacteria	Rhizobiales	Rhizobiaceae	Rhizobium	Unidentified	96.14	1.99	23.08	6292370	31076	60.5	87.24	6284	Day 20	0.000132734	0.058524421	0.000132734
MTS-010_bin.12	Bacteria	Proteobacteria	Alphaproteobacteria	Micropepsales	Micropepsaceae	Rhizomicrobium	Unidentified	98.9	0.74	0	3592561	185738	58.6	88.84	3388	Day 20	0.000133096	0.011479484	0.000133096
MTS-020_bin.11	Bacteria	Proteobacteria	Alphaproteobacteria	Rhodospirillales	Magnetospirillaceae	Telmatospirillum	Unidentified	99.5	1.49	0	5604519	75703	61.3	89.37	5178	Day 20	0.000124521	0.136549007	0.000124521
MTS-060_bin.2	Bacteria	Acidobacteriota	Acidobacteriae	Acidobacteriales	Acidobacteriaceae	Terracidiphilus	Unidentified	97.41	0.86	0	4157144	101319	60.1	87.38	3415	Day 20	0.000156986	0.011448801	0.000156986
MTS-001_bin.13	Bacteria	Proteobacteria	Alphaproteobacteria	Sphingomonadales	Sphingomonadaceae	Novosphingobium	Unidentified	98.86	0.69	20	4198163	51824	62.4	89.89	3913	Day 24	9.66E-07	0.059897807	9.66E-07
MTS-001_bin.11	Bacteria	Proteobacteria	Alphaproteobacteria	Rhodospirillales	Magnetospirillaceae	Unidentified	Unidentified	99.38	0	0	3951389	232086	62.6	91.44	3661	Day 24	1.38E-07	0.183362161	1.38E-07
MTS-040_bin.3	Bacteria	Proteobacteria	Gammaproteobacteria	Enterobacterales	Enterobacteriaceae	Mangrovibacter	Unidentified	99.56	0.27	0	5404296	266055	52.2	87.61	5182	Day 24	0.99999016	0.055935695	0.99999016
MTS-001_bin.4	Bacteria	Bacteroidota	Bacteroidia	Sphingobacteriales	Sphingobacteriaceae	Mucilaginibacter	Mucilaginibacter oryzae	97.62	0.4	0	5891481	192853	44.3	87.99	5074	Day 24	8.51E-07	0.085354374	8.51E-07
MTS-010_bin.1	Bacteria	Proteobacteria	Gammaproteobacteria	Burkholderiales	Chromobacteriaceae	Unidentified	Unidentified	99.57	0.85	0	4573844	75658	52.1	85.31	4255	Day 24	1.37E-07	0.059897807	1.37E-07
MTS-090_bin.1	Bacteria	Bacteroidota	Bacteroidia	Chitinophagales	Chitinophagaceae	Hydrotalea	Unidentified	98.52	0	0	3112189	227505	38	85.06	2521	Day 24	4.27E-07	0.059897807	4.27E-07
MTS-020_bin.6	Bacteria	Proteobacteria	Gammaproteobacteria	Enterobacterales	Aeromonadaceae	Unidentified	Unidentified	100	0	0	3907279	147332	49.1	90.11	3725	Day 24	2.06E-07	0.059897807	2.07E-07
MTS-060_bin.2	Bacteria	Acidobacteriota	Acidobacteriae	Acidobacteriales	Acidobacteriaceae	Terracidiphilus	Unidentified	97.41	0.86	0	4157144	101319	60.1	87.38	3415	Day 24	4.48E-06	0.059897807	4.48E-06
MTS-001_bin.7	Bacteria	Proteobacteria	Gammaproteobacteria	Burkholderiales	Burkholderiaceae	Herbaspirillum	Unidentified	99.95	0.6	0	5673370	199004	62.1	88.02	5070	Day 24	1.31E-07	0.13626751	1.32E-07
MTS-010_bin.12	Bacteria	Proteobacteria	Alphaproteobacteria	Micropepsales	Micropepsaceae	Rhizomicrobium	Unidentified	98.9	0.74	0	3592561	185738	58.6	88.84	3388	Day 24	1.52E-06	0.059897807	1.52E-06
MTS-010_bin.15	Bacteria	Proteobacteria	Alphaproteobacteria	Rhizobiales	Rhizobiaceae	Allorhizobium	Unidentified	98.31	0.84	0	5665159	435196	55.1	88.93	5363	Day 24	2.01E-07	0.059897807	2.01E-07
MTS-010_bin.11	Bacteria	Proteobacteria	Alphaproteobacteria	Rhizobiales	Rhizobiaceae	Rhizobium	Unidentified	96.14	1.99	23.08	6292370	31076	60.5	87.24	6284	Day 24	2.12E-07	0.059897807	2.12E-07
MTS-020_bin.11	Bacteria	Proteobacteria	Alphaproteobacteria	Rhodospirillales	Magnetospirillaceae	Telmatospirillum	Unidentified	99.5	1.49	0	5604519	75703	61.3	89.37	5178	Day 24	5.73E-07	0.059897807	5.73E-07
MTS-040_bin.3	Bacteria	Proteobacteria	Gammaproteobacteria	Enterobacterales	Enterobacteriaceae	Mangrovibacter	Unidentified	99.56	0.27	0	5404296	266055	52.2	87.61	5182	Day 30	0.99999014	0.03	0.99999014
MTS-001_bin.11	Bacteria	Proteobacteria	Alphaproteobacteria	Rhodospirillales	Magnetospirillaceae	Unidentified	Unidentified	99.38	0	0	3951389	232086	62.6	91.44	3661	Day 30	5.47E-07	0.441462355	5.47E-07
MTS-010_bin.12	Bacteria	Proteobacteria	Alphaproteobacteria	Micropepsales	Micropepsaceae	Rhizomicrobium	Unidentified	98.9	0.74	0	3592561	185738	58.6	88.84	3388	Day 30	1.22E-06	0.455787645	1.22E-06
MTS-060_bin.2	Bacteria	Acidobacteriota	Acidobacteriae	Acidobacteriales	Acidobacteriaceae	Terracidiphilus	Unidentified	97.41	0.86	0	4157144	101319	60.1	87.38	3415	Day 30	5.63E-06	0.036375	5.63E-06
MTS-090_bin.1	Bacteria	Bacteroidota	Bacteroidia	Chitinophagales	Chitinophagaceae	Hydrotalea	Unidentified	98.52	0	0	3112189	227505	38	85.06	2521	Day 30	2.46E-06	0.036375	2.46E-06
MTS-040_bin.3	Bacteria	Proteobacteria	Gammaproteobacteria	Enterobacterales	Enterobacteriaceae	Mangrovibacter	Unidentified	99.56	0.27	0	5404296	266055	52.2	87.61	5182	Day 40	0.999990147	0.206185567	0.999990147
MTS-090_bin.1	Bacteria	Bacteroidota	Bacteroidia	Chitinophagales	Chitinophagaceae	Hydrotalea	Unidentified	98.52	0	0	3112189	227505	38	85.06	2521	Day 40	1.27E-06	0.264604811	1.27E-06
MTS-010_bin.12	Bacteria	Proteobacteria	Alphaproteobacteria	Micropepsales	Micropepsaceae	Rhizomicrobium	Unidentified	98.9	0.74	0	3592561	185738	58.6	88.84	3388	Day 40	2.89E-06	0.264604811	2.89E-06
MTS-060_bin.2	Bacteria	Acidobacteriota	Acidobacteriae	Acidobacteriales	Acidobacteriaceae	Terracidiphilus	Unidentified	97.41	0.86	0	4157144	101319	60.1	87.38	3415	Day 40	5.70E-06	0.264604811	5.70E-06
MTS-040_bin.3	Bacteria	Proteobacteria	Gammaproteobacteria	Enterobacterales	Enterobacteriaceae	Mangrovibacter	Unidentified	99.56	0.27	0	5404296	266055	52.2	87.61	5182	Day 50	0.999990149	0.206185567	0.999990149
MTS-090_bin.1	Bacteria	Bacteroidota	Bacteroidia	Chitinophagales	Chitinophagaceae	Hydrotalea	Unidentified	98.52	0	0	3112189	227505	38	85.06	2521	Day 50	5.48E-07	0.264604811	5.48E-07
MTS-010_bin.12	Bacteria	Proteobacteria	Alphaproteobacteria	Micropepsales	Micropepsaceae	Rhizomicrobium	Unidentified	98.9	0.74	0	3592561	185738	58.6	88.84	3388	Day 50	9.38E-07	0.264604811	9.38E-07
MTS-060_bin.2	Bacteria	Acidobacteriota	Acidobacteriae	Acidobacteriales	Acidobacteriaceae	Terracidiphilus	Unidentified	97.41	0.86	0	4157144	101319	60.1	87.38	3415	Day 50	8.36E-06	0.264604811	8.36E-06
MTS-040_bin.3	Bacteria	Proteobacteria	Gammaproteobacteria	Enterobacterales	Enterobacteriaceae	Mangrovibacter	Unidentified	99.56	0.27	0	5404296	266055	52.2	87.61	5182	Day 60	0.999990141	0.113800841	0.999990141
MTS-090_bin.1	Bacteria	Bacteroidota	Bacteroidia	Chitinophagales	Chitinophagaceae	Hydrotalea	Unidentified	98.52	0	0	3112189	227505	38	85.06	2521	Day 60	1.51E-08	0.13798352	1.51E-08
MTS-010_bin.12	Bacteria	Proteobacteria	Alphaproteobacteria	Micropepsales	Micropepsaceae	Rhizomicrobium	Unidentified	98.9	0.74	0	3592561	185738	58.6	88.84	3388	Day 60	6.13E-06	0.13798352	6.13E-06
MTS-060_bin.2	Bacteria	Acidobacteriota	Acidobacteriae	Acidobacteriales	Acidobacteriaceae	Terracidiphilus	Unidentified	97.41	0.86	0	4157144	101319	60.1	87.38	3415	Day 60	3.14E-06	0.255269512	3.14E-06
MTS-090_bin.4	Bacteria	Proteobacteria	Gammaproteobacteria	Burkholderiales	Burkholderiaceae	Paraburkholderia	Paraburkholderia tropica	99.6	2.1	0	8236275	320493	65	86.47	7367	Day 60	5.74E-07	0.354962606	5.74E-07
MTS-040_bin.3	Bacteria	Proteobacteria	Gammaproteobacteria	Enterobacterales	Enterobacteriaceae	Mangrovibacter	Unidentified	99.56	0.27	0	5404296	266055	52.2	87.61	5182	Day 70	0.999990119	0.127477851	0.999990119
MTS-090_bin.1	Bacteria	Bacteroidota	Bacteroidia	Chitinophagales	Chitinophagaceae	Hydrotalea	Unidentified	98.52	0	0	3112189	227505	38	85.06	2521	Day 70	5.99E-06	0.149149085	5.99E-06
MTS-060_bin.2	Bacteria	Acidobacteriota	Acidobacteriae	Acidobacteriales	Acidobacteriaceae	Terracidiphilus	Unidentified	97.41	0.86	0	4157144	101319	60.1	87.38	3415	Day 70	1.77E-07	0.149149085	1.77E-07
MTS-090_bin.4	Bacteria	Proteobacteria	Gammaproteobacteria	Burkholderiales	Burkholderiaceae	Paraburkholderia	Paraburkholderia tropica	99.6	2.1	0	8236275	320493	65	86.47	7367	Day 70	1.51E-06	0.149149085	1.51E-06
MTS-100_bin.2	Bacteria	Acidobacteriota	Acidobacteriae	Acidobacteriales	Acidobacteriaceae	Terracidiphilus	Unidentified	99.14	0.86	0	4174131	280940	58.4	87.74	3312	Day 70	1.21E-06	0.149149085	1.21E-06
MTS-090_bin.2	Bacteria	Proteobacteria	Alphaproteobacteria	Acetobacterales	Acetobacteraceae	Unidentified	Unidentified	99.5	0.5	0	4089046	86554	68.2	88.35	3679	Day 70	9.98E-07	0.275925808	9.98E-07
MTS-040_bin.3	Bacteria	Proteobacteria	Gammaproteobacteria	Enterobacterales	Enterobacteriaceae	Mangrovibacter	Unidentified	99.56	0.27	0	5404296	266055	52.2	87.61	5182	Day 80	0.99999014	0.127477851	0.99999014
MTS-090_bin.1	Bacteria	Bacteroidota	Bacteroidia	Chitinophagales	Chitinophagaceae	Hydrotalea	Unidentified	98.52	0	0	3112189	227505	38	85.06	2521	Day 80	7.23E-06	0.149149085	7.23E-06
MTS-060_bin.2	Bacteria	Acidobacteriota	Acidobacteriae	Acidobacteriales	Acidobacteriaceae	Terracidiphilus	Unidentified	97.41	0.86	0	4157144	101319	60.1	87.38	3415	Day 80	1.04E-07	0.149149085	1.04E-07
MTS-090_bin.4	Bacteria	Proteobacteria	Gammaproteobacteria	Burkholderiales	Burkholderiaceae	Paraburkholderia	Paraburkholderia tropica	99.6	2.1	0	8236275	320493	65	86.47	7367	Day 80	9.33E-07	0.149149085	9.33E-07
MTS-100_bin.2	Bacteria	Acidobacteriota	Acidobacteriae	Acidobacteriales	Acidobacteriaceae	Terracidiphilus	Unidentified	99.14	0.86	0	4174131	280940	58.4	87.74	3312	Day 80	4.03E-07	0.149149085	4.03E-07
MTS-090_bin.2	Bacteria	Proteobacteria	Alphaproteobacteria	Acetobacterales	Acetobacteraceae	Unidentified	Unidentified	99.5	0.5	0	4089046	86554	68.2	88.35	3679	Day 80	1.19E-06	0.275925808	1.19E-06
MTS-040_bin.3	Bacteria	Proteobacteria	Gammaproteobacteria	Enterobacterales	Enterobacteriaceae	Mangrovibacter	Unidentified	99.56	0.27	0	5404296	266055	52.2	87.61	5182	Day 90	0.999990133	0.078172676	0.999990133
MTS-090_bin.1	Bacteria	Bacteroidota	Bacteroidia	Chitinophagales	Chitinophagaceae	Hydrotalea	Unidentified	98.52	0	0	3112189	227505	38	85.06	2521	Day 90	4.82E-07	0.186781512	4.82E-07
MTS-060_bin.2	Bacteria	Acidobacteriota	Acidobacteriae	Acidobacteriales	Acidobacteriaceae	Terracidiphilus	Unidentified	97.41	0.86	0	4157144	101319	60.1	87.38	3415	Day 90	3.77E-06	0.089247139	3.77E-06
MTS-090_bin.4	Bacteria	Proteobacteria	Gammaproteobacteria	Burkholderiales	Burkholderiaceae	Paraburkholderia	Paraburkholderia tropica	99.6	2.1	0	8236275	320493	65	86.47	7367	Day 90	2.12E-06	0.089247139	2.12E-06
MTS-100_bin.2	Bacteria	Acidobacteriota	Acidobacteriae	Acidobacteriales	Acidobacteriaceae	Terracidiphilus	Unidentified	99.14	0.86	0	4174131	280940	58.4	87.74	3312	Day 90	2.94E-06	0.089247139	2.94E-06
MTS-090_bin.2	Bacteria	Proteobacteria	Alphaproteobacteria	Acetobacterales	Acetobacteraceae	Unidentified	Unidentified	99.5	0.5	0	4089046	86554	68.2	88.35	3679	Day 90	4.16E-07	0.378057256	4.16E-07
MTS-090_bin.7	Bacteria	Firmicutes_C	Negativicutes	Selenomonadales	Selenomonadaceae	Unidentified	Unidentified	99.91	0.63	0	3554726	126770	41.6	88.47	3344	Day 90	1.44E-07	0.089247139	1.44E-07
MTS-040_bin.3	Bacteria	Proteobacteria	Gammaproteobacteria	Enterobacterales	Enterobacteriaceae	Mangrovibacter	Unidentified	99.56	0.27	0	5404296	266055	52.2	87.61	5182	Day 100	0.999990154	0.078172676	0.999990154
MTS-090_bin.1	Bacteria	Bacteroidota	Bacteroidia	Chitinophagales	Chitinophagaceae	Hydrotalea	Unidentified	98.52	0	0	3112189	227505	38	85.06	2521	Day 100	5.19E-07	0.186781512	5.19E-07
MTS-060_bin.2	Bacteria	Acidobacteriota	Acidobacteriae	Acidobacteriales	Acidobacteriaceae	Terracidiphilus	Unidentified	97.41	0.86	0	4157144	101319	60.1	87.38	3415	Day 100	4.12E-06	0.089247139	4.12E-06
MTS-090_bin.4	Bacteria	Proteobacteria	Gammaproteobacteria	Burkholderiales	Burkholderiaceae	Paraburkholderia	Paraburkholderia tropica	99.6	2.1	0	8236275	320493	65	86.47	7367	Day 100	1.98E-06	0.089247139	1.98E-06
MTS-100_bin.2	Bacteria	Acidobacteriota	Acidobacteriae	Acidobacteriales	Acidobacteriaceae	Terracidiphilus	Unidentified	99.14	0.86	0	4174131	280940	58.4	87.74	3312	Day 100	2.60E-06	0.089247139	2.60E-06
MTS-090_bin.2	Bacteria	Proteobacteria	Alphaproteobacteria	Acetobacterales	Acetobacteraceae	Unidentified	Unidentified	99.5	0.5	0	4089046	86554	68.2	88.35	3679	Day 100	3.23E-07	0.378057256	3.23E-07
MTS-090_bin.7	Bacteria	Firmicutes_C	Negativicutes	Selenomonadales	Selenomonadaceae	Unidentified	Unidentified	99.91	0.63	0	3554726	126770	41.6	88.47	3344	Day 100	3.05E-07	0.089247139	3.05E-07
MTS-040_bin.3	Bacteria	Proteobacteria	Gammaproteobacteria	Enterobacterales	Enterobacteriaceae	Mangrovibacter	Unidentified	99.56	0.27	0	5404296	266055	52.2	87.61	5182	Day 110	0.999983975	0.01875	0.999983975
MTS-090_bin.1	Bacteria	Bacteroidota	Bacteroidia	Chitinophagales	Chitinophagaceae	Hydrotalea	Unidentified	98.52	0	0	3112189	227505	38	85.06	2521	Day 110	3.81E-06	0.022455832	3.81E-06
MTS-060_bin.2	Bacteria	Acidobacteriota	Acidobacteriae	Acidobacteriales	Acidobacteriaceae	Terracidiphilus	Unidentified	97.41	0.86	0	4157144	101319	60.1	87.38	3415	Day 110	1.27E-06	0.213730499	1.27E-06
MTS-090_bin.4	Bacteria	Proteobacteria	Gammaproteobacteria	Burkholderiales	Burkholderiaceae	Paraburkholderia	Paraburkholderia tropica	99.6	2.1	0	8236275	320493	65	86.47	7367	Day 110	2.54E-06	0.103824677	2.54E-06
MTS-100_bin.2	Bacteria	Acidobacteriota	Acidobacteriae	Acidobacteriales	Acidobacteriaceae	Terracidiphilus	Unidentified	99.14	0.86	0	4174131	280940	58.4	87.74	3312	Day 110	5.04E-06	0.125165752	5.04E-06
MTS-090_bin.2	Bacteria	Proteobacteria	Alphaproteobacteria	Acetobacterales	Acetobacteraceae	Unidentified	Unidentified	99.5	0.5	0	4089046	86554	68.2	88.35	3679	Day 110	1.67E-06	0.236450909	1.67E-06
MTS-090_bin.7	Bacteria	Firmicutes_C	Negativicutes	Selenomonadales	Selenomonadaceae	Unidentified	Unidentified	99.91	0.63	0	3554726	126770	41.6	88.47	3344	Day 110	9.80E-07	0.257166499	9.80E-07
MTS-110_bin.3	Bacteria	Firmicutes	Bacilli	Lactobacillales	Streptococcaceae	Lactococcus	Lactococcus lactis	99.62	0.51	0	2257933	235913	34.9	87.27	2228	Day 110	7.22E-07	0.022455832	7.22E-07
